# RfaH is Essential for Virulence and Adaptive Responses in *Yersinia pseudotuberculosis* Infection

**DOI:** 10.1101/2025.02.26.640407

**Authors:** Joram Kiriga Waititu, Kristina Nilsson, Gerald Larrouy-Maumus, Tiago R D Costa, Kemal Avican

## Abstract

We previously demonstrated that increased expression of the gene encoding transcriptional antiterminator RfaH during *Yersinia pseudotuberculosis* transcriptional reprogramming necessary for adapting to persistent infection. RfaH is known to regulate expression of the O-antigen biosynthesis operon in *Y. pseudotuberculosis*. In this study, we examined the role of RfaH in virulence, bacterial physiology under infection-relevant stress conditions, and determined the RfaH regulon in *Y. pseudotuberculosis*. We employed a mouse infection model and phenotypic assays to test RfaH’s role in virulence and physiology, as well as RNA sequencing, including O-antigen biosynthesis-deficient strains. Our findings demonstrate that loss of *rfaH* significantly attenuates virulence, reducing the capacity of *Y. pseudotuberculosis* to establish persistent infection. RfaH expression is increased during the stationary growth phase and under various stress conditions, such as high osmolarity and temperature. Functional assays revealed that the *ΔrfaH* strain displayed defects in swimming and increased clumping, indicating altered surface properties affecting motility. Transcriptomic analysis showed that the absence of *rfaH* led to downregulation of genes involved in virulence besides O-antigen biosynthesis operon, suggesting RfaH’s critical role in virulence and host adaptation. Notably, we identified a hypothetical non-coding RNA encoded within the 5’-UTR of the O-antigen biosynthesis operon, which may regulate gene expression of the urease operon in *Y. pseudotuberculosis*. Collectively, our findings suggest that RfaH is essential for the virulence and adaptive capacity of *Y. pseudotuberculosis* to colonize the host. This study provides insights into regulatory mechanisms that facilitate bacterial survival in hostile environments and highlights the importance of RfaH and its regulatory targets in the pathogenesis of *Y. pseudotuberculosis*.

**Author Summary:** For bacterial pathogens to establish infection and persist in the host, they must adapt to harsh environments and fine-tune gene expression accordingly. The transcriptional antiterminator RfaH plays a pivotal role in regulating key genes essential for adaptation and virulence in *Y. pseudotuberculosis*. In this study, we explored the function of RfaH in bacterial physiology, stress responses, and infection dynamics. Using a mouse infection model, we found that loss of RfaH significantly reduced virulence and impaired the pathogen’s ability to establish persistent infection. Notably, RfaH expression increased under stress conditions, such as high osmolarity and temperature, underscoring its role in bacterial adaptation. On the other hand, the absence of RfaH led to motility defects and enhanced bacterial aggregation, suggesting alterations in surface properties. Transcriptomic analysis revealed that RfaH influences a broader set of genes beyond the O-antigen biosynthesis operon, including virulence factors critical for host adaptation. Additionally, we identified a potential non-coding RNA within the 5′-UTR of the O-antigen biosynthesis operon, which may regulate urease operon. Overall, our findings establish RfaH as a key regulator of *Y. pseudotuberculosis* virulence, shedding light on the molecular mechanisms that enable bacterial survival in challenging environments.
