## Supplementary Table 1 for "RfaH is Essential for Virulence and Adaptive Responses in *Yersinia pseudotuberculosis* Infection"

### Sheet: Table S1
Table S1: DEGs exclusively regulated in the ΔrfaH strain compared to the wt strain at 26oC and 37oC. The extent of differential expression is measured in terms of log2 Fold Change and hyphen (-) indicates failure to meet the significance cut off or undetected. Values in red and blue indicate the log2 Fold Change increases or decreases in the mutated yersinia respectively.
Gene ID	Annotation	Description	ΔrfaH_26oC vs wt_26oC(log2FoldChange)	m-ops_26oC vs wt_26oC(log2FoldChange)	ΔO-aB_26oC vs wt_26oC(log2FoldChange)
YPK_3937	RfaH	transcriptional activator RfaH	-8.47157	-	-
YPK_0406		putative cytoplasmic protein	-3.10091	-	-
YPK_4249		50S ribosomal protein L34	-1.74339	-	-
YPK_0582		putative adhesin/hemolysin	-1.13517	-	-
YPK_2421	FlgF	flagellar basal body rod protein FlgF	-1.10466	-	-
YPK_1408		thiosulfate transporter subunit, sulfate ABC transporter	-1.04592	-	-
YPK_1920	YnbE	putative lipoprotein	1.09465	-	-
piBX002		Transposase	1.95883	-	-
				-	-
Gene ID	Annotation	Description	ΔrfaH_37oC vs wt_37oC(log2FoldChange)	m-ops_37oC vs wt_37oC(log2FoldChange)	ΔO-aB_37oC vs wt_37oC(log2FoldChange)
YPK_3937	RfaH	transcriptional activator RfaH	-6.68733	-	-
YPK_2845		hypothetical protein	-4.23358	-	-
YPK_0384		hypothetical protein	-4.09676	-	-
YPK_RS11665		holin	-3.40001	-	-
YPK_2349		tail E family protein	-3.05985	-	-
YPK_2886		hypothetical protein	-3.02002	-	-
YPK_0760		hypothetical protein	-2.01151	-	-
YPK_2479		hypothetical protein	-1.4081	-	-
YPK_2211		hypothetical protein	-1.22981	-	-
YPK_3401		monosaccharide-transporting ATPase	-1.1605	-	-
YPK_3284		type 11 methyltransferase	1.00164	-	-
YPK_RS18305		hypothetical protein	1.00249	-	-
YPK_1029		hypothetical protein	1.01352	-	-
YPK_1785		hypothetical protein	1.12139	-	-
YPK_3140	AlpA	phage transcriptional regulator AlpA	1.17699	-	-
YPK_0362		hypothetical protein	1.21624	-	-
YPK_3565		type VI secretion protein	1.27838	-	-
YPK_1433		hypothetical protein	1.39747	-	-
YPK_4042		fimbrial protein	1.46442	-	-
piBX060		Uncharacterized protein pYV0051	1.59879	-	-
YPK_2893		hypothetical protein	3.3376	-	-
YPK_0213		hypothetical protein	3.65813	-	-
YPK_0817		hypothetical protein	4.49674	-	-
