## Supplementary Table 2 for "RfaH is Essential for Virulence and Adaptive Responses in *Yersinia pseudotuberculosis* Infection"

### Sheet: Table S2
Table S2: DEGs exclusively regulated in the m-ops mutant strain compared to the wt strain at 26oC and 37oC. The extent of differential expression is measured in terms of log2 Fold Change and hyphen (-) indicates failure to meet the significance cut off or undetected. Values in red and blue indicate the log2 Fold Change increases or decreases in the mutated yersinia respectively.
Gene ID	Annotation	Description	ΔrfaH_26oC vs wt_26oC(log2FoldChange)	m-ops_26oC vs wt_26oC(log2FoldChange)	ΔO-aB_26oC vs wt_26oC(log2FoldChange)
YPK_1388		citrate reductase cytochrome c-type subunit	-	-1.63821	-
YPK_0379		glycosidase	-	-1.33199	-
YPK_1134	UreE	urease accessory protein UreE	-	-1.29559	-
YPK_1133	UreC	urease subunit alpha, ureC	-	-1.28284	-
YPK_1136	UreG	urease accessory protein UreG	-	-1.04309	-
YPK_1137	UreD	urease accessory protein UreD	-	-1.1318	-
YPK_1135	UreF	urease accessory protein UreF	-	-1.09163	-
YPK_RS05760		hypothetical protein	-	-1.05681	-
YPK_3632		hypothetical protein	-	-1.04347	-
YPK_3760	Nlp	putative transcriptional regulator Nlp	-	-1.28231	-
YPK_4113		glycerol kinase	-	-1.03841	-
piBX084		Lipoprotein Virg	-	1.02804	-
YPK_3390		cytochrome b561	-	1.03181	-
YPK_3948	CstA	carbon starvation protein CstA	-	1.06691	-
YPK_1642		hypothetical protein	-	1.10072	-
YPK_1153		hypothetical protein	-	1.13874	-
YPK_0725	CadC	putative transcriptional regulator CadC	-	1.19168	-
piBX059		Hypothetical Protein YPTS	-	1.24364	-
YPK_2209		hypothetical protein	-	1.28338	-
YPK_0617		AntA/AntB antirepressor domain-containingprotein	-	1.33376	-
YPK_1734		hypothetical protein	-	1.38501	-
YPK_2076		hypothetical protein	-	2.41174	-
YPK_0840		hypothetical protein	-	3.47568	-
YPK_3090		hypothetical protein	-	3.68807	-
YPK_1316		insertion element protein	-	4.02129	-
Gene ID	Annotation	Description	ΔrfaH_37oC vs wt_37oC(log2FoldChange)	m-ops_37oC vs wt_37oC(log2FoldChange)	ΔO-aB_37oC vs wt_37oC(log2FoldChange)
YPK_2130		multidrug efflux system protein MdtI	-	-1.50397	-
YPK_1408		thiosulfate transporter subunit	-	-1.03027	-
YPK_1610		alcohol dehydrogenase	-	-1.01614	-
YPK_0342	ThiH	thiamine biosynthesis protein ThiH	-	-1.00558	-
YPK_RS09520		hypothetical protein	-	1.70304	-
YPK_2612		hypothetical protein	-	1.76446	-
YPK_0953		hypothetical protein	-	1.8147	-
YPK_0705	FliQ	flagellar biosynthetic protein FliQ	-	2.37021	-
YPK_1228		hypothetical protein	-	3.4841	-
