## Supplementary Table 3 for "RfaH is Essential for Virulence and Adaptive Responses in *Yersinia pseudotuberculosis* Infection"

### Sheet: Table S3
Table S3: DEGs exclusively regulated in the ΔO-aB mutant strain compared to the wt strain at 26oC and 37oC. The extent of differential expression is measured in terms of log2 Fold Change and hyphen (-) indicates failure to meet the significance cut off or undetected. Values in red and blue indicate the log2 Fold Change increases or decreases in the mutated yersinia respectively.
Gene ID	Annotation	Description	ΔrfaH_26oC vs wt_26oC(log2FoldChange)	m-ops_26oC vs wt_26oC(log2FoldChange)	ΔO-aB_26oC vs wt_26oC(log2FoldChange)
YPK_0192		hypothetical protein	-	-	-3.64348
YPK_RS05880		hypothetical protein	-	-	-3.51679
YPK_RS07695		hypothetical protein	-	-	-2.45924
YPK_0193		hypothetical protein	-	-	-1.56089
YPK_0848		transposase IS200-family protein	-	-	-1.23453
YPK_4237		extracellular solute-binding protein	-	-	-1.0403
YPK_1972		hypothetical protein	-	-	1.20036
YPK_3963		hypothetical protein	-	-	1.5378
YPK_RS20560		hypothetical protein	-	-	1.94691
YPK_1458		hypothetical protein	-	-	2.38121
YPK_RS05195		hypothetical protein	-	-	2.45919
YPK_2234		transposase IS200-family protein	-	-	4.9479
Gene ID	Annotation	Description	ΔrfaH_37oC vs wt_37oC(log2FoldChange)	m-ops_37oC vs wt_37oC(log2FoldChange)	ΔO-aB_37oC vs wt_37oC(log2FoldChange)
YPK_2533		transposase IS200-family protein	-	-	-5.66491
YPK_0940		small terminase subunit	-	-	-3.61082
YPK_0727		hypothetical protein	-	-	-3.37431
YPK_2424	FlgC	flagellar basal body rod protein FlgC	-	-	-2.45163
YPK_0477		putative phage-like protein	-	-	-2.38252
YPK_1149		hypothetical protein	-	-	-2.07119
YPK_3058		hypothetical protein	-	-	-2.06387
YPK_2395		flagellar biosynthesis chaperone	-	-	-2.04867
YPK_3414		hypothetical protein	-	-	-1.43938
YPK_1605		threonine and homoserine efflux system	-	-	-1.36742
YPK_1383		hypothetical protein	-	-	-1.24956
YPK_2400	FliN	flagellar motor switch protein FliN	-	-	-1.07549
YPK_3933		multifunctional fatty acid oxidation complex subunit alpha	-	-	-1.00259
YPK_0121		universal stress protein UspB	-	-	1.05049
YPK_3991		sn-glycerol-3-phosphate dehydrogenase subunit A	-	-	1.05435
YPK_3201		hypothetical protein	-	-	1.09307
piBX027		Insertion element ISR1 uncharacterized 10 kDa protein A3	-	-	1.10557
YPK_RS17330		hypothetical protein	-	-	1.13121
YPK_3210		50S ribosomal protein L31	-	-	1.13432
YPK_1385		ferredoxin-type protein NapF	-	-	1.14999
YPK_1143		CrcB protein	-	-	1.49159
YPK_2133		hypothetical protein	-	-	2.0598
YPK_3916		YscD/HrpQ family, type III secretion apparatus protein	-	-	2.17003
