## Supplementary Table 4 for "RfaH is Essential for Virulence and Adaptive Responses in *Yersinia pseudotuberculosis* Infection"

### Sheet: Table S4
Table S4: O-antigen operon encoding DEGs regulated in (ΔrfaH, m-ops, and ΔO-aB) mutants compared to the wt at 26oC and 37oC. The extent of differential expression is measured in terms of log2 Fold Change and hyphen (-) indicates failure to meet the significance cut off or undetected. Values in red and blue indicate the log2 Fold Change increases or decreases in the the mutated yersinia respective…
Gene ID	Annotation	Description	ΔrfaH_26oC vs wt_26oC(log2FoldChange)	m-ops_26oC vs wt_26oC(log2FoldChange)	ΔO-aB_26oC vs wt_26oC(log2FoldChange)
YPK_1389	NapC	cytochrome c-type protein NapC	-1.43939	-1.3526	-1.50984
YPK_3177	FepE	ferric enterobactin transport protein FepE	-7.603	-6.44299	-9.02544
YPK_3178	ManB	phosphomannomutase	-7.25334	-7.31657	-10.0526
YPK_3179	gnu	NAD-dependent epimerase/dehydratase	-6.08966	-6.15365	-10.2117
YPK_3180		glycosyl transferase family protein	-5.04095	-5.44325	-8.2301
YPK_3181	ManC	mannose-1-phosphateguanylyltransferase/mannose-6-phosphate isomerase	-3.44227	-3.43644	-9.59867
YPK_3182	fcl	NAD-dependent epimerase/dehydratase	-5.1559	-4.73512	-8.27811
YPK_3183	gmd	GDP-mannose 4,6-dehydratase GMD	-4.37973	-4.34816	-8.78135
Gene ID	Annotation	Description	ΔrfaH_37oC vs wt_37oC(log2FoldChange)	m-ops_37oC vs wt_37oC(log2FoldChange)	ΔO-aB_37oC vs wt_37oC(log2FoldChange)
YPK_0192		hypothetical protein	3.58327	4.49696	3.56229
YPK_0631		hypothetical protein	1.06085	1.05246	1.03771
YPK_3177	FepE	ferric enterobactin transport protein FepE	-5.38982	-6.15235	-4.72828
YPK_3178	ManB	phosphomannomutase	-5.84821	-5.55166	-5.05831
YPK_3179	gnu	NAD-dependent epimerase/dehydratase	-5.48417	-4.36895	-4.65327
YPK_3180		glycosyl transferase family protein	-3.76732	-3.97221	-4.69878
YPK_3181	ManC	mannose-1-phosphateguanylyltransferase/mannose-6-phosphate isomerase	-2.21767	-2.44781	-5.14333
YPK_3182	fcl	NAD-dependent epimerase/dehydratase	-3.92817	-4.21823	-6.42793
YPK_3183	gmd	GDP-mannose 4,6-dehydratase	-2.87412	-3.01183	-4.91744
