## Supplementary Table 6 for "RfaH is Essential for Virulence and Adaptive Responses in *Yersinia pseudotuberculosis* Infection"

### Sheet: Table S6
Table S6. The primers of five differentially expressed genes used for qRT-PCR verification
ID	Primer_F	Primer_R
YPK_4042	CGGTAGCCTGGTTACTGC	GCTCCGCAGATGTATCACC
YPK_1134	CGTTGCGACCACCATGAT	TGCGTGTCGGTATCCTCA
YPK_0705	TCAGGCCACCACACAGAT	TACCCAACCAACTGTGCG
YPK_1228	AGGGGTTATGACGGCTGT	TCATCAATCAGCGGTGCG
YPK_3916	GGAGACATTGGCCGCTTT	ACTCCCTTGCTGCAAACG
YPK_3177	CTATGGGATCCGATGCGC	TAGTGGGTTCCGTTGGCT
YPK_3178	CAATGGTGCTGCTGGTCA	AGTAGTATCCTGGCGGCA
